# Long-range massively parallel reporter assay reveals rules of distal enhancer-promoter interactions

**DOI:** 10.1101/2025.04.21.649048

**Authors:** Yawei Wu, Jie Li, Emma L Bartley-Dier, Cassidy Pitts, Barak A Cohen

## Abstract

Long-range activation is an essential property of enhancers, yet the features determining long-range enhancer activities have not been systematically investigated due to a lack of high-throughput methods to measure long-range enhancer activities efficiently. To address this gap, we present a long-range massively parallel reporter assay (long-range MPRA), an assay allowing the measurement of hundreds of enhancers at multiple distances from a genome-integrated promoter. The long-range MPRA assay features two independent landing pads, allowing modular control over the genome-integrated promoter and enhancer libraries. We showcased the capability of long-range MPRA by testing over 300 K562 enhancers, as well as a set of enhancer combinations, at distances up to 100 kb. We found that enhancers’ long-range activities are primarily determined by their intrinsic strength, with strong enhancers retaining more activity over long distances, while weak enhancers rapidly lose activity. Additionally, we found that GATA1-bound enhancers are more resistant to distance-dependent loss of activity, suggesting that TF binding also modulates long-range function. Finally, testing long-range enhancer activities with three different promoters (*HBE*, *HBG* and *GAPDH*) revealed that long-range enhancer-promoter interactions rely on not only enhancer properties but also promoter responsiveness.
