## Supplementary Table 1 for "Long-range massively parallel reporter assay reveals rules of distal enhancer-promoter interactions"

### Sheet: oligos_gblocks
name	sequence	catagory	note
P_sgRNA	TCACTTGTTACAGAACCCAA	sgRNA	sgRNA sequence for integrating promoter landing pad and 0kb landing pad
E_sgRNA_3kb	TTGGCCCTATAAGCATCCGG	sgRNA	sgRNA sequence for integrating enhancer landing pad at 3kb distance
E_sgRNA_10kb	AATGGAGTCGTTCTTAACCA	sgRNA	sgRNA sequence for integrating enhancer landing pad at 10kb distance
E_sgRNA_20kb	CATTTCAGGAGACTTCACGT	sgRNA	sgRNA sequence for integrating enhancer landing pad at 20kb distance
E_sgRNA_50kb	CAGAAAGTAGACACCAGTTG	sgRNA	sgRNA sequence for integrating enhancer landing pad at 50kb distance
E_sgRNA_100kb	TACTGTGTCGTGCTGCACAG	sgRNA	sgRNA sequence for integrating enhancer landing pad at 100kb distance
HBG_gblock	GTATATACCTTTCTATACGAAGTTGTACCGGTACTATCTCAATGCAAATATCTGTCTGAAACGGTCCCTGGCTAAACTCCACCCATGGGTTGGCCAGCCTTGCCTTGACCAATAGCCTTGACAAGGCAAACTTGACCAATAGTCTTAGAGTATCCAGTGAGGCCAGGGGCCGGCGGCTGGCTAGGGATGAAGAATAAAAGGAAGCACCCTTCAGCAGTTCCACACACTCGCTTCTGGAACGTCTGAGgctagcgccaccatggtgagcaagggcgaggcagtga	promoter	HBG promoter gblock (red regions are homology arms for cloning)
HBE_gblock	GTATATACCTTTCTATACGAAGTTGTACCGGTCAAAAAAGAGCCTCAGGATCCAGCACACATTATCACAAACTTAGTGTCCATCCATCACTGCTGACCCTCTCCGGACCTGACTCCACCCCTGAGGGACACAGGTCAGCCTTGACCAATGACTTTTAAGTACCATGGAGAACAGGGGGCCAGAACTTCGGCAGTAAAGAATAAAAGGCCAGACAGAGAGGCAGCAGCACATATCTGCTTCCGACACAgctagcgccaccatggtgagcaagggcgaggcagtga	promoter	HBE promoter gblock (red regions are homology arms for cloning)
GAPDH_gblock	GTATATACCTTTCTATACGAAGTTGTACCGGTTGAACCAGGCGGCTGCGGAAAAAAAAAAGCGGGGAGAAAGTAGGGCCCGGCTACTAGCGGTTTTACGGGCGCACGTAGCTCAGGCCTCAAGACCTTGGGCTGGGACTGGCTGAGCCTGGCGGGAGGCGGGGTCCGAGTCACCGCCTGCCGCCGCGCCCCCGGTTTCTATAAATTGAGCCCGCAGCCTCCCGCTTCGCTCTCTGCTCCTCCTGTTCgctagcgccaccatggtgagcaagggcgaggcagtga	promoter	GAPDH promoter gblock (red regions are homology arms for cloning)
lr_P3	GCATGCGAATGGCCTCGTAG	library	Forward primer for sort-seq library prep PCR1
lr_P4	CTTTCCCTACACGACGCTCTTCCGATCTN(1-4)GCATGCGAATGGCCTCGTAG	library	Forward primer for sort-seq library prep PCR2
lr_P5	CACAGCCAGACCAACATTGCC	library	Reverse primer for sort-seq library prep PCR1
lr_P6	GTGACTGGAGTTCAGACGTGTGCTCTTCCGATCTN(1-4)CACAGCCAGACCAACATTGCC	library	Reverse primer for sort-seq library prep PCR2
lr_P14	CCTATTCTCTAGAAAGTATAGGAACTTCACCGGT	library	Forward primer to amplify GATA1/non-GATA1 enhancer library
lr_P15	GATCCTCCTCTCTGCCACACCC	library	Reverse primer to amplify GATA1/non-GATA1 enhancer library
lr_P16	TTCAAGCTTGGCGAAGCgg	genotyping	Reverse primer in enhancer landing pad, used with lr_P27 to ensure enhancer and promoter landing pads are on the same allele
lr_P25	GGCACTGACAATTCCGTGGTG	genotyping	Forward primer in WPRE, used with lr_P27 to ensure promoter landing pad is integrated at the correct location
lr_P26	GGCGTCTATGTTTGGCAAGGAC	genotyping	Forward primer upstream of promoter landing pad, used with lr_P27 to validate heterozygous knock-in.
lr_P27	GGATGGTGGTTGGTTAATAGCCCAAC	genotyping	Reverse primer downstream of promoter landing pad
lr_P30	catggtcctgctggagttcgtg	genotyping	Reverse primer in promoter landing pad, used with lr_P16 to ensure the two landing pads are on the same allele
lr_P38	ggggcaacagagtaagattccatctc	genotyping	Forward primer upstream of 3kb enhancr landing pad
lr_P39	CTTGAATGTCACTCCTGTCACCATTGAG	genotyping	Reverse primer downstream of 3kb enhancr landing pad
lr_P40	gcatttgttTCCCATTTTGTAAATGCCAG	genotyping	Forward primer upstream of 10kb enhancr landing pad
lr_P41	gttgtggggaactatcctgggc	genotyping	Reverse primer downstream of 10kb enhancr landing pad
lr_P42	caaggatcctttgcctaaagcaagg	genotyping	Forward primer upstream of 20kb enhancr landing pad
lr_P43	GCTTTGAGCCTTTAATAGGAGTTGCC	genotyping	Reverse primer downstream of 20kb enhancr landing pad
lr_P44	CGAATTGCAGATGGGTTCGTGG	genotyping	Forward primer upstream of 50kb enhancr landing pad
lr_P45	CCCAGGTCTTGTATTGAGGACAAGG	genotyping	Reverse primer downstream of 50kb enhancr landing pad
lr_P46	GGTCAACTTTGGCTATCTGTGTGATG	genotyping	Forward primer upstream of 100kb enhancr landing pad
lr_P47	CTGGGTCTAGTACAGATTCCCCTG	genotyping	Reverse primer downstream of 100kb enhancr landing pad
lr_P60	/56-FAM/ATCCCGGCG/ZEN/GCGGTCACGAACT/3IABkFQ/	ddPCR	mEmerald_ddPCR_probe, ddPCR probe targeting promoter landing pad
lr_P61	/5HEX/CGATCAGAT/ZEN/GGCTCCCGCCCACGA/3IABkFQ/	ddPCR	mTagBFP_ddPCR_probe, ddPCR probe targeting enhancer landing pad
lr_P62	/5HEX/CCGTCGCCC/ZEN/GGCCTGAGTCTCT/3IABkFQ/	ddPCR	chr22_ddPCR_probe, control probe targeting another location on a different chromosome
lr_P63	ACTTGTACAGCTCGTCCATGC	ddPCR	mEmerald_ddPCR_F
lr_P64	AGCTGAGCAAAGACCCCAAC	ddPCR	mEmerald_ddPCR_R
lr_P65	AGTCCACATAGTAGACGCCAGG	ddPCR	mTagBFP_ddPCR_F
lr_P66	AAACGACATGGCCCTGAAGC	ddPCR	mTagBFP_ddPCR_R
lr_P67	CTGGCTCTCCTGACATGGAC	ddPCR	chr22_ddPCR_F
lr_P68	AGCTGCAGAACTCTTGAGCC	ddPCR	chr22_ddPCR_R
lr_P69	cccgtaatgcagaagaagaca	qPCR	Forward primer for mScarlet RT-qPCR
lr_P70	gcgcagggccatcttaat	qPCR	Reverse primer for mScarlet RT-qPCR
lr_P71	GTATTCATTATAGTCAAGGGCATATCC	qPCR	Forward primer for HPRT RT-qPCR
lr_P72	AGATGGTCAAGGTCGCAAG	qPCR	Reverse primer for HPRT RT-qPCR
lr_P73	CTCGAGCTCGGGTGTGGCAGAGAGGAGGATCCNNNNNNNNNNNNNNNNCCTGCAGGGAAGCGCTAGCGAAGTTCCTATAC	library	ssDNA for adding 16bp random barcodes

### Sheet: landing_pad_locations
name	distance_to_promoter	genomic_coordinates	sgRNA	dBC
promoter_landing_pad	0kb	chr18:58014732	TCACTTGTTACAGAACCCAA	NA
enhancer_landing_pad_0kb	0kb	chr18:58014732	TCACTTGTTACAGAACCCAA	ATATATCCCTAC
enhancer_landing_pad_3kb	3kb	chr18:58011637	TTGGCCCTATAAGCATCCGG	ACGTTACGGGTG
enhancer_landing_pad_10kb	10kb	chr18:58004672	AATGGAGTCGTTCTTAACCA	ATGAATCTACAT
enhancer_landing_pad_20kb	20kb	chr18:57993289	CATTTCAGGAGACTTCACGT	TCGAGGGCTAGA
enhancer_landing_pad_50kb	50kb	chr18:57960610	CAGAAAGTAGACACCAGTTG	CGCTACATCGTG
enhancer_landing_pad_100kb	100kb	chr18:57897592	TACTGTGTCGTGCTGCACAG	CGATTAAAGCAT

### Sheet: plasmids
name	note	sequence
pYWD16	enhancer transfer backbone for integrating enhancers	gaaataccgcacagatgcgtaaggagaaaataccgcatcaggcgccattcgccattcaggctgcgcaactgttgggaagggcgatcggtgcgggcctcttcgctattacgccagctggcgaaagggggatgtgctgcaaggcgattaagttgggtaacgccagggttttcccagtcacgacgttgtaaaacgacggccagtCGCCCCTGGACGCGTGAAGTTCCTATTCCGAAGTTCCTATTCTCTAGAAAGTATAGGAACTTCACCGGTATTGTTCCCGCATGCGAATGGCCTCGTAGACTAGTGGGATGCTAACTCGAGCTCGGGTGTGGCAGAGAGGAGGATCCCCTGCAGGGAAGCGCTAGCGAAGTTCCTATACTATTTGAAGAATAGGAACTT…
pYWD26	CRISPR donor plasmid for promoter landing pad	gattatcaaaaaggatcttcacctagatccttttaaattaaaaatgaagttttaaatcaatctaaagtatatatgagtaaacttggtctgacagttaccaatgcttaatcagtgaggcacctatctcagcgatctgtctatttcgttcatccatagttgcctgactccccgtcgtgtagataactacgatacgggagggcttaccatctggccccagtgctgcaatgataccgcgactcccacgctcaccggctccagatttatcagcaataaaccagccagccggaagggccgagcgcagaagtggtcctgcaactttatccgcctccatccagtctattaattgttgccgggaagctagagtaagtagttcgccagttaatagtttgcgcaacgttg…
pYWD28	CRISPR donor plasmid for 0kb (enhancer landing pad + promoter landing pad)	gattatcaaaaaggatcttcacctagatccttttaaattaaaaatgaagttttaaatcaatctaaagtatatatgagtaaacttggtctgacagttaccaatgcttaatcagtgaggcacctatctcagcgatctgtctatttcgttcatccatagttgcctgactccccgtcgtgtagataactacgatacgggagggcttaccatctggccccagtgctgcaatgataccgcgactcccacgctcaccggctccagatttatcagcaataaaccagccagccggaagggccgagcgcagaagtggtcctgcaactttatccgcctccatccagtctattaattgttgccgggaagctagagtaagtagttcgccagttaatagtttgcgcaacgttg…
pYWD28-3kb	CRISPR donor plasmid for 3kb enhancer landing pad	gattatcaaaaaggatcttcacctagatccttttaaattaaaaatgaagttttaaatcaatctaaagtatatatgagtaaacttggtctgacagttaccaatgcttaatcagtgaggcacctatctcagcgatctgtctatttcgttcatccatagttgcctgactccccgtcgtgtagataactacgatacgggagggcttaccatctggccccagtgctgcaatgataccgcgactcccacgctcaccggctccagatttatcagcaataaaccagccagccggaagggccgagcgcagaagtggtcctgcaactttatccgcctccatccagtctattaattgttgccgggaagctagagtaagtagttcgccagttaatagtttgcgcaacgttg…
pYWD28-10kb	CRISPR donor plasmid for 10kb enhancer landing pad	gattatcaaaaaggatcttcacctagatccttttaaattaaaaatgaagttttaaatcaatctaaagtatatatgagtaaacttggtctgacagttaccaatgcttaatcagtgaggcacctatctcagcgatctgtctatttcgttcatccatagttgcctgactccccgtcgtgtagataactacgatacgggagggcttaccatctggccccagtgctgcaatgataccgcgactcccacgctcaccggctccagatttatcagcaataaaccagccagccggaagggccgagcgcagaagtggtcctgcaactttatccgcctccatccagtctattaattgttgccgggaagctagagtaagtagttcgccagttaatagtttgcgcaacgttg…
pYWD28-20kb	CRISPR donor plasmid for 20kb enhancer landing pad	tgtgctgcaaggcgattaagttgggtaacgccagggttttcccagtcacgacgttgtaaaacgacggccagttgggctattatcctttgtgtatgatggaggtacttttttgtcgttgttgttggcatatggatatataattgtgccatttgctgaaaagaaatcccatggaaatgttttgacacctttgtcaaaaatcaatcaaccataaatgccatgaatgcaaggatttatttccagactctaatctgtttcattgacctatttgtctgtctttacataaataccacactgtcttaattaacagggctttgtagtaacttttgaaatggggcagtatggctgggcacggtgggtcaagcctgtaatcccagcactttgggaggccgaggcgggcag…
pYWD28-50kb	CRISPR donor plasmid for 50kb enhancer landing pad	tgcaaggcgattaagttgggtaacgccagggttttcccagtcacgacgttgtaaaacgacggccagtAGGCCGAGAAGTTTGGCTATTTTGTCAAAGGCAATGAGAAGCCACTGAAGGTTTTAAGCAGAAAAGAATTACAGATTTGCATTTGAGAAGTATCAGTTTGGAGAATAAATTAGGGAGGCGTAAGATTTGGAGGCACAGAAGCCAGGTGGAAGGCTGTTTTTCAGGCTAGAAAAGTGGTAGTCTGTTGTAGGTTATATGCAATAGATTTGGAGAGAATGGGTTAGATGCAGGGATGTTTATGAAATGGGAATTGACTGGCTTACTCTGGAGGGGATGGGAAGGGAGGCAGAAAGGAGTCACAGATGACATCTTTATTTGTAGATTGGGTTGGA…
pYWD28-100kb	CRISPR donor plasmid for 100kb enhancer landing pad	gtttgcaagcagcagattacgcgcagaaaaaaaggatctcaagaagatcctttgatcttttctacggggtctgacgctcagtggaacgaaaactcacgttaagggattttggtcatgagattatcaaaaaggatcttcacctagatccttttaaattaaaaatgaagttttaaatcaatctaaagtatatatgagtaaacttggtctgacagttaccaatgcttaatcagtgaggcacctatctcagcgatctgtctatttcgttcatccatagttgcctgactccccgtcgtgtagataactacgatacgggagggcttaccatctggccccagtgctgcaatgataccgcgactcccacgctcaccggctccagatttatcagcaataaaccagcca…
pYWD30-HBG	HBG promoter transfer plasmid	gtttgcaagcagcagattacgcgcagaaaaaaaggatctcaagaagatcctttgatcttttctacggggtctgacgctcagtggaacgaaaactcacgttaagggattttggtcatgagattatcaaaaaggatcttcacctagatccttttaaattaaaaatgaagttttaaatcaatctaaagtatatatgagtaaacttggtctgacagttaccaatgcttaatcagtgaggcacctatctcagcgatctgtctatttcgttcatccatagttgcctgactccccgtcgtgtagataactacgatacgggagggcttaccatctggccccagtgctgcaatgataccgcgactcccacgctcaccggctccagatttatcagcaataaaccagcca…
pYWD30-HBE	HBE promoter transfer plasmid	gtttgcaagcagcagattacgcgcagaaaaaaaggatctcaagaagatcctttgatcttttctacggggtctgacgctcagtggaacgaaaactcacgttaagggattttggtcatgagattatcaaaaaggatcttcacctagatccttttaaattaaaaatgaagttttaaatcaatctaaagtatatatgagtaaacttggtctgacagttaccaatgcttaatcagtgaggcacctatctcagcgatctgtctatttcgttcatccatagttgcctgactccccgtcgtgtagataactacgatacgggagggcttaccatctggccccagtgctgcaatgataccgcgactcccacgctcaccggctccagatttatcagcaataaaccagcca…
pYWD30-GAPDH	GAPDH promoter transfer plasmid	gtttgcaagcagcagattacgcgcagaaaaaaaggatctcaagaagatcctttgatcttttctacggggtctgacgctcagtggaacgaaaactcacgttaagggattttggtcatgagattatcaaaaaggatcttcacctagatccttttaaattaaaaatgaagttttaaatcaatctaaagtatatatgagtaaacttggtctgacagttaccaatgcttaatcagtgaggcacctatctcagcgatctgtctatttcgttcatccatagttgcctgactccccgtcgtgtagataactacgatacgggagggcttaccatctggccccagtgctgcaatgataccgcgactcccacgctcaccggctccagatttatcagcaataaaccagcca…
