## Supplementary Table 3 for "Long-range massively parallel reporter assay reveals rules of distal enhancer-promoter interactions"

### Sheet: individual_enhancer_validation
name	coordinate	eblock_sequence	group	selected_for_RT_qPCR	HBG_0kb_MPRA	HBG_10kb_MPRA	HBG_0kb_flow	HBG_10kb_flow	HBG_0kb_RT_qPCR	HBG_10kb_RT_qPCR
pYWD47-enh1	chr22:26632690-26632939	CCTATTCTCTAGAAAGTATAGGAACTTCACCGGTCTCTCTTGGCCCATCTTCCTCTGCCCACAAATGTCCCTGATCAGTCTGATAGGGACAGGAAGGGGTGGGGACCAGAACATTCTGCTGGAAAAGATAACATTATCTGGCTCAGGAAGGGGAGGGGAATGTTTAGGAACATTTGCGCCTCAGTAAATTTTAACTCCTCATTGTATCGTACCATTTATTCAACAGATCATTTGCCTGGGACATACAATGGTAAACATGACACCTAAAGTTTTTTCTCTCACTGCATGCGAATGGCCTCGTAGACTAGT	GATA	FALSE	4.4223	1.56602	3.23335	2.22505	NA	NA
pYWD47-enh2	chr9:27462508-27462757	CCTATTCTCTAGAAAGTATAGGAACTTCACCGGTAACCTTGAACGGATATTGAGATAAGTATTTTTACTTTATAAAGCATGGGTGTATATCAGCTGATATGATATCACTCTGAACCTTCAGTGGATACTGGGATAAAGGTCATTGTCAGTTACCCTTTCTTTTTCTTTGAAACAGCGTATGTCAATCCTTTCTTGGAAAAGTCTTAAAGGAAAAAGGTTCAAATTCAAGGAAGTTGGATCCTGTAACTGACAACAGACTTGTTTACTCTTAGCCACTAAGTGAGCATGCGAATGGCCTCGTAGACTAGT	GATA	FALSE	1.78051	4.47278	1.20646	2.84551	NA	NA
pYWD47-enh3	chr2:168774027-168774276	CCTATTCTCTAGAAAGTATAGGAACTTCACCGGTCGCAGACACCCAAAGGAGAAGCTTGGTCTTTTCCAGGTATTTCCAACTTGAGTTCAACCCAAAGCCTTTGAAAGGAATGCATTACCACATGACCACATGCTGAGACCCCATGGGGTCTAACACGGGACCTAAGAAAGTCTCTGCAGCCAGATAGTACATGGTGTCTCCACAAAACTAGGCATTCTGGAGATTGCCCAGAAAGGGATGTGAGGGGACCGTTAAGATCTGTCTTGCTTATCTCATGCACTCGCATGCGAATGGCCTCGTAGACTAGT	GATA	FALSE	1.00174	1.01865	0.801957	0.985239	NA	NA
pYWD47-enh4	chr1:44213036-44213285	CCTATTCTCTAGAAAGTATAGGAACTTCACCGGTTGCCTAGTACATATTAGCACTTAATGAAGAGGGGGCAATTCAAATCATTAACTCATTTAATAAAAAAATAGTAAATGTCCCACGCACCGTGCTAATGTTTTACAAGGATTCTTGGTATTTCATTTACACAGGTGCCATTACAATTTCCATTCGGCAAATAAAGAAAAAGGTCCAGAGAAATTAAGTGACTTCCCAAAGTCACAAAGTTCTGGTATCTCTTCACTGCCTGAGACGCAACGGAGCATCGTAGCATGCGAATGGCCTCGTAGACTAGT	non-GATA	FALSE	0.999755	0.992532	0.864578	0.99482	NA	NA
pYWD47-enh5	chr8:101198521-101198770_mut	CCTATTCTCTAGAAAGTATAGGAACTTCACCGGTTATACATTAGAACCTAACCTTTCACAAGGGCTCACTGACAATCCAACCGCTTTTAGGAAGCTACGAGTTACGTACAGGGTACACCTGACTGGCAGTTAGAGCCAGGTCATACTGCAATTTTAAATATTCCAACTCAAACACAGGAAATGATCAGAGGGGTACAATGACACATAACCGCAATATACTAAGGCAGCACGTAAGTCATTTTTCACCTAGATCATCAGCTGCCCATAAAATCGTATGCACAATGCATGCGAATGGCCTCGTAGACTAGT	GATA1_mutated	FALSE	0.963055	1.00114	0.904922	0.993107	NA	NA
pYWD47-enh6	chr17:41500169-41500418	CCTATTCTCTAGAAAGTATAGGAACTTCACCGGTCGAGTTTGGGCGTTATCAGAACATACAGGCAACTGTAACCATGGTTATGTCCTGGATGACCCACAGGGACAGTGAAGAGGAAAAAGAGAAGAACACCCACACCGGAATCCAGGAGGTGAGTCAACGTGCAAGGAGTGAGCAGAGCAGGAAGAGGTTGCGAATCAGAGCAGGGGCAGCCAAAGCGGCAGGGAGAGAGTGGGGAGCACAGAGAGAAGGGGCCAGGTTAGTGCAGCGGCCAGCCAGGGAGCTGCATGCGAATGGCCTCGTAGACTAGT	non-GATA	FALSE	2.82852	1.98537	1.19634	1.21596	NA	NA
pYWD47-enh7	chr8:73356429-73356678	CCTATTCTCTAGAAAGTATAGGAACTTCACCGGTCTCTCACAGGTGTTTTCTGTACTCTCAGTGGTGTCTTTTTTACAGCCCAGAGCCGCACATGTCCTGTCCGTGTTCCGGTCCTGCGGTGACTCACAGTCACATCACAGTGCAGGCAGACGCTCCCCTGACAGCCCATTGGCTCTTCGTTATCTGACTCCTGCCTACCTCGCCCAGCCCCCTCCTCCTCCCTCCAGCTCATGTGTGCTCCCCATCCAACCCCCTGCGTGAGTCACATGCTGCTCCCTCGGCGCATGCGAATGGCCTCGTAGACTAGT	GATA	FALSE	3.62321	1.14457	2.59001	1.5662	NA	NA
pYWD47-enh8	chr9:135952008-135952257	CCTATTCTCTAGAAAGTATAGGAACTTCACCGGTAAGTCTGAACACCAACGGTCAAACTGTAATCTGAGAACTGTGAATGCTGCCTGCAGCAGTTCCCAGAAACAGGCCTGACTCAGGGACAGGCGGAGGCAGGCCCAGATCTGTCCGCTGCAGATGGGTGGGGCGGCAGCCTGTGTGTCACTCATGCGTGGCCAGGTGTGGCTGAAGATAAGGAGGGGACCCAAGCCCAGGGTGCTCTTCCTGGGTACCCATGGTCCCAGATGAAACCCAAAAATAGCTTATGCATGCGAATGGCCTCGTAGACTAGT	GATA	TRUE	6.15296	4.15739	5.91781	4.02611	9.01102	4.95641
pYWD47-enh9	chr9:127539593-127539842	CCTATTCTCTAGAAAGTATAGGAACTTCACCGGTCTTTAAAATGGGAGGGTGGGTCCCTGTCAGCTCAGCTGACCGAAAATCTCAACGACAATCTAATCAGTGCTGCCCTGGCCCCAGGAACTGACCGGGATGCTGGCCTCAGCCCCTCCTGTGAGCTGCTGGTGAGTCAGCTCTGACCAGCAGCTGATCACAGCCCCCTCGGGCCAGACAAAAGGACCCGGGGGGAGAACTAGGCACCCCCCATCACCTGCAAACAGGGCACCATTTCTACATGGACACACAGCATGCGAATGGCCTCGTAGACTAGT	GATA	FALSE	2.81915	2.9321	1.88669	1.98452	NA	NA
pYWD47-enh10	chr10:92756299-92756548	CCTATTCTCTAGAAAGTATAGGAACTTCACCGGTAGTTCCTTTAAAATTCTGTAGCAATCATGTCTCTCTCTCTTTTTTTTTCCTTCCAGTCCATGGAAAGTGTTATCTCAGGCAGCTTTGTGCAGGAAGTTGGGTTTATCACTTCCTCACAGTTGCAGTTTGTCTAGGACTTAGCTACATGCTATCAGATTACATCAAAATGTAGGCCTTTGTGTGTTTAACTCATCAAAGGAGTGGGCCCTCAGGACTTGATATCACTTCACTGCAAACGCAGCCATGTAGGCATGCGAATGGCCTCGTAGACTAGT	GATA	TRUE	3.86258	3.12482	3.45034	2.50937	5.6051	3.37474
pYWD47-enh11	chr8:101198521-101198770	CCTATTCTCTAGAAAGTATAGGAACTTCACCGGTTATACATTAGAACCTAACCTTTCACAAGGGCTCACTGACAATCCAACCGCTTTTAGGAAGCTATCAGTTATCTACAGGGTACACCTGACTGGCAGTTAGAGCCAGGTCATACTGCAATTTTAAATATTCCAACTCAAACACAGGAAATGATCAGAGGGGTACAATGACACATAACCGCAATATACTAAGGCAGCAGATAAGTCATTTTTCACCTAGATCATCAGCTGCCCATAAAATCGTATGCACAATGCATGCGAATGGCCTCGTAGACTAGT	GATA	FALSE	1.92168	4.08447	1.17438	2.42198	NA	NA
pYWD47-enh14	chr9:135952008-135952257_mut	CCTATTCTCTAGAAAGTATAGGAACTTCACCGGTAAGTCTGAACACCAACGGTCAAACTGTAATCTGAGAACTGTGAATGCTGCCTGCAGCAGTTCCCAGAAACAGGCCTGACTCAGGGACAGGCGGAGGCAGGCCCAGATCTGTCCGCTGCAGATGGGTGGGGCGGCAGCCTGTGTGTCACTCATGCGTGGCCAGGTGTGGCTGAACGTAAGGAGGGGACCCAAGCCCAGGGTGCTCTTCCTGGGTACCCATGGTCCCAGATGAAACCCAAAAATAGCTTATGCATGCGAATGGCCTCGTAGACTAGT	GATA1_mutated	FALSE	3.68424	1.32454	2.86	1.74964	NA	NA
pYWD47-enh15	chr4:74330482-74330731	CCTATTCTCTAGAAAGTATAGGAACTTCACCGGTGAACGTGTAAGCGAAAACTCAGTTGTATGTAAAAAAACCCAATTCCCCCTGAGAAAGAAAAAGAGGTGGAGTCCTTTAAAAATTAACGCCTGTTTTTCTGTCTGTGGCTTGTGAGTCTTATCTCTCTCTTTCCCAGGCATTGCGAAGATCCTGTTTCTCTAACTGTGCAGTTGCAAGGTTACTAGGCAGATAAACTCAAGTCGTAAAACATGTTTTTCCTTGAAAAGTTAGAAATAATGTAATGAGTGTGCATGCGAATGGCCTCGTAGACTAGT	GATA	TRUE	2.35924	2.21767	1.72984	1.80252	2.45793	2.02106
pYWD47-enh18	chr13:97260009-97260258	CCTATTCTCTAGAAAGTATAGGAACTTCACCGGTCAGTCTGGTTGAGAGAGAAAATGCACAGATAAACAAGTATGCATGTGAGTGTTAAATAATGATAAGGACTTTGGAGGGAAATAAAGCACGGTGAGTCAGAGTAAGGAGGTAAGACTGATGCAATATTACATCAGGAAAGACTGCCCCATAGGCTGACCTCCAAGCTATGTGACTATCTGGGACAAAAGTATTCCCAGCAGAGGGAACAGCGAGGTCAAAGCTCTAAGGCAGGATGTCCCTGGCTACTGAGCATGCGAATGGCCTCGTAGACTAGT	GATA	FALSE	4.32842	2.98853	2.8841	2.21532	NA	NA
pYWD47-enh19	chr3:128343675-128343924_scrambled	CCTATTCTCTAGAAAGTATAGGAACTTCACCGGTAAGAGCCAGGGGCAAGGGAGGCCCAAGATCTGCACGTGGTCTGTCTCTGGCAAGTGGCCTGAATCATCCCATTTAAGCACAAATACAGGGACACTGTCAGGCTAGCCAGAACCACCTTCGGCCATGGAAGACCTGTGGGGCATCAGAAGAGTGACTCCTGGGCATCCAGAGAGGCAGACCCACTCCTAAAGAATCTTAGAGCAGCAGGTGCCCTGGCTTCCAGTGAGTTGGTTGGGGACTATGGACAACGCATGCGAATGGCCTCGTAGACTAGT	scrambled	TRUE	0.968448	1.11645	0.903826	1.00764	0.81484	0.949222
pYWD47-enh20	chr4:40238895-40239144	CCTATTCTCTAGAAAGTATAGGAACTTCACCGGTGCTGAATTCAAGCCCATCAGACTCACATGCTGATGATGTAACCCGCGGCAGCTCACTCCTGGACACATGTGACCCATTCTGAAGATTATCTGTCATGTCCTTATAGGGTATGGCTCTGCCTTGGACTGCAGCTCCTCCCCTACCTCCCCTCCTCCCACAGCTCCATATTTAGGCATCTGCCAAGGCTCCTCCCCTCCTCAAGGCTTATCATCCATCTTTACTGCCGCACAATGATGCGGTGGTTTGTTTGCATGCGAATGGCCTCGTAGACTAGT	non-GATA	FALSE	2.9402	1.00107	1.99997	1.44365	NA	NA
pYWD47-enh21	chr19:2211983-2212232	CCTATTCTCTAGAAAGTATAGGAACTTCACCGGTAAACCTACCCGTTTAAACCCAAAGAATGGACTGAGAGACCCGGAAAACAGCGAAAATGAGACTTTTAATCATGGTTTTGCAAGACCTGGTGTCTGATAGGCACACCCAGCACAGTTTGAACAAGCAACCTTCCCCCTAGTGCACAGGTCCCTCCCCCGGTTCCTCAAAGGCTGAGTACTGTGAGGTCACAGTCTTCCCAGTTGTCGCCTATTGGTTCGGCAGGGGCTGGAGTGCAGTGGTGTGATCTCGGCATGCGAATGGCCTCGTAGACTAGT	non-GATA	TRUE	4.49611	0.861892	2.94142	0.928879	6.56029	1.42843
pYWD47-enh22	chr20:51033766-51034015	CCTATTCTCTAGAAAGTATAGGAACTTCACCGGTTGTTTGCCACAGACACAAATGCTGTTTTGGGTTTCCTGAGCTTATGGTTCCTCTCCTATAATGCAGCTCTCCACATGGCTTTGCACTGCCCTGTGGGAATTGGGACTTGAGGAAGTGATGCAAGTAGCAGTAATCTGGCTACTGCTGTTGCTGTGAGTCATCAACTGTCCTTTGTCTTTGACCCAGGAGTCTTGCATCTTCTGCCAGCATCCACAAAACTTGCTAACTTGCAAGTAGTGTAAATCTCAGGCATGCGAATGGCCTCGTAGACTAGT	non-GATA	FALSE	2.26328	1.44102	1.23553	1.37367	NA	NA
pYWD47-enh23	chr1:12218581-12218830	CCTATTCTCTAGAAAGTATAGGAACTTCACCGGTCCCTGTCCCCAAAAAACCCCAAAATACCACAGTTGAGAAAGTGAGGTTGCATCATTTCAACTCGGTAACTGTCCTGCGAGATAGGCAAGGTACTCATTATCCCTGCTTTGCAGAGGAGGACATAGGGCTGGCAGGGCTGGGTTTGACACTTATCTTAGGATTGTGTTGGACAGGCTGTTTACTGTGGGAAGTTCCTGATAAGCAGCTCCTTAGAATTTCACAAGAAAGTCAAGGAAACCTGGATTTAAAGCATGCGAATGGCCTCGTAGACTAGT	GATA	TRUE	6.1557	5.62303	3.90382	4.53673	4.67962	5.40729
pYWD47-enh24	chr2:38643808-38644057	CCTATTCTCTAGAAAGTATAGGAACTTCACCGGTTCCTCAACCTCTGACCAGAAAGCCTTGGCCCTGGAACCTCTTGGTGATAGTCGTTTGCCTGTGCTAAATAACAACCTCACTTCCTGTTTTCTCTTTTATCTCAACACAACAGGTACAGAGTGGAGGATGTGACAGTTAGAGGGAATGTTGCAACAATAATGAAAGCAATTACTCTTGAGTCTTAGGCTTCCTTGCTCGTTTTCGTTTCAGTAGATTATCTCTTGTGAATAACACTTAAAGTGGACAGGGGCATGCGAATGGCCTCGTAGACTAGT	GATA	TRUE	4.33476	4.57165	2.0963	2.91248	2.78044	3.16971
